# Glyoxylic acid overcomes 1-MCP-induced blockage of fruit ripening in *Pyrus communis L*. var. ‘D’Anjou’

**DOI:** 10.1101/852954

**Authors:** Seanna Louise Hewitt, Amit Dhingra

## Abstract

1-methylcyclopropene (1-MCP) in an ethylene receptor antagonist which blocks ethylene perception and downstream ripening responses in climacteric fruit imparting a longer shelf life. However, in European pear, application of 1-MCP irreversibly obstructs the onset of system 2 ethylene production resulting in perpetually unripe fruit with undesirable quality. Application of exogenous ethylene, carbon dioxide and treatment to high temperatures is not able to reverse the blockage in ripening. We recently reported that during cold conditioning, activation of AOX occurs pre-climaterically. In this study we report that activation of AOX via exposure of 1-MCP treated ‘D’Anjou’ pear fruit to glyoxylic acid triggers an accelerated ripening response. Ripening is consistently evident in decrease of fruit firmness and onset of S1-S2 ethylene transition. Time course ripening related measurements and transcriptomic analysis were performed to assess the effects of glyoxylic acid-driven stimulation of ripening. Transcriptomic and functional enrichment analyses revealed genes and ontologies implicated in glyoxylic acid mediated ripening, including alternative oxidase, TCA cycle, fatty acid metabolism, amino acid metabolism, organic acid metabolism, and ethylene responsive pathways. These observations implicate the glyoxylate cycle as a metabolic hub linking multiple pathways to stimulate ripening through an alternate mechanism. The results provide information regarding how blockage caused by 1-MCP may be circumvented at the metabolic level, thus opening avenues for consistent ripening in pear and possibly other fruit.
