## Supplementary material for "Glyoxylic acid overcomes 1-MCP-induced blockage of fruit ripening in *Pyrus communis L*. var. ‘D’Anjou’": S1_Brix2018

### Sheet: Brix
February 2018 Brix
Time	Treatment	Mean	StDev
0	pre	12.575	0.278014
1	0	12.2	0.141421
4	0	11.475	0.188746
7	0	13.5	0.238048
10	0	13.275	0.354436
1	4	13	0.391578
4	4	13.6	0.621825
7	4	13.95	0.4272
10	4	13.55	0.25
1	6	12.125	0.149304
4	6	13.55	0.320156
7	6	14.2	0.270801
10	6	12.925	0.228674
1	3RC	12.7	0.404145
4	3RC	12.825	0.383786
7	3RC	14.9	0.519615
10	3RC	14.05	0.0957427
	Unripe Day 1	50% Ripened Day 4	Day 7	100% Ripened Day 10
June 2018 Brix
Time	Treatment	Mean	StDev
1	0	11.5	0.238048
4	0	11.9	0.465475
7	0	12.4	0.294392
10	0	12.6	0.216025
1	4	12.45	0.48734
4	4	13.075	0.179699
7	4	13.625	0.239357
10	4	13.225	0.193111
1	6	11.65	0.352373
4	6	11.85	0.330404
7	6	12.8	0.182574
10	6	12.8	0.182574
1	3RC	12.6	0.264575
4	3RC	12.75	0.0957427
7	3RC	13.35	0.85
10	3RC	13.45	0.206155
0	pre	11.525	0.354436
Unripe Day 1	50% Ripened Day 4	100% Ripened Day 7
