## Supplementary material for "Glyoxylic acid overcomes 1-MCP-induced blockage of fruit ripening in *Pyrus communis L*. var. ‘D’Anjou’": S2_Sugar_OrgAcid_HPLC

### Sheet: Sheet1
	Glucose	Fructose	Citric	Malic		Averages						Standards
R1-C1-D1	764681	3765999	1119682	4990923		954165	4.57844e+06	1.37491e+06	6150485			Glucose	Fructose		Citric	Malic
R1-C2-D1	1143649	5390884	1630135	7310047							5	3921338	493162	1	11066094	8300115
R1-C1-D7	1466001	6272953	2222662	8713205		1223027	5.3928e+06	2.05461e+06	7585852		10	7846156	9966452	2	22105166	11650920
R1-C2-D7	980053	4512652	1886565	6458499							15	11969314	15063811	3	33303330	24717244
R1-C1-D14	1528858	7035611	2301137	8313649		1646451	7411745	2536687	8.80881e+06		20	16006553	19989512	4	43854072	32585428
R1-C2-D14	1764044	7787879	2772237	9303980							25	20192600	24625678	5	54569444	40734480
R1-3%1-D1	983477	5535197	761192	9193223		881160	4921825	668462	8.40368e+06
R1-3%2-D1	778843	4308453	575731	7614140
R1-3%1-D7	1572340	6335466	2412203	8784033		1.31039e+06	5.5429e+06	2311498	7.69567e+06
R1-3%2-D7	1048433	4750335	2210793	6607302
R1-3%1-D14	1172302	5846346	4905592	9464980		1.35008e+06	6433438	4769471	8838736
R1-3%2-D14	1527849	7020530	4633350	8212492
R2-C1-D1	1008781	5031020	1408089	6159285		1129191	5358126	1.80419e+06	6954850
R2-C2-D1	1249601	5685232	2200290	7750415
R2-C1-D4	1100750	4564668	1999797	6427084		1.03653e+06	4.36164e+06	1.86886e+06	6.01301e+06
R2-C2-D4	972303	4158615	1737914	5598941
R2-C1-D10	1213545	5014623	4017704	9025933		1.29331e+06	5281636	3.97061e+06	7951164
R2-C2-D10	1373066	5548649	3923509	6876395
R2-3%1-D1	925398	4967996	1240286	5598461		1034829	5599855	1.37143e+06	6597099
R2-3%2-D1	1144260	6231714	1502571	7595737
R2-3%1-D4	300941	1541207	448220	1814300		750964	4123668	1.15654e+06	4722553
R2-3%2-D4	1200987	6706129	1864867	7630806
R2-3%1-D10	1279469	6214290	3620873	6432697		1296897	6.46906e+06	3.71977e+06	6675779
R2-3%2-D10	1314325	6723829	3818670	6918861
R3-C1-D1	556947	3276569	1375971	5527485		703798	3.71959e+06	1.52932e+06	6360284
R3-C2-D1	850648	4162616	1682676	7193083
R3-C1-D4	1182141	5211659	1414292	6257599		983204	4.31663e+06	1.59992e+06	6256191
R3-C2-D4	784267	3421600	1785547	6254783
R3-C1-D7	699292	3951092	1427399	5239033		699292	3951092	1427399	5239033
R3-C2-D7	699292	3951092	1427399	5239033
R3-3%1-D1	695852	3540844	1352109	8350642		808650	4.18255e+06	1682323	7.34152e+06
R3-3%2-D1	921447	4824257	2012537	6332399
R3-3%1-D4	948977	3955989	1937653	6332399		1.01996e+06	4521171	2046873	6.75709e+06
R3-3%2-D4	1090952	5086353	2156093	7181780
R3-3%1-D7	1332155	5730691	5556521	9246035		1.25469e+06	5491099	4.82124e+06	8.55648e+06
R3-3%2-D7	1177232	5251507	4085950	7866922
						Glucose	Fructose	Citric	Malic
R1-C1-D1	0.242824	1.23948	0.705011	0.831467	R1-C1-D1	0.289377	1.37887	0.939689	0.966609
R1-C2-D1	0.33593	1.51825	1.17437	1.10175	R1-C1-D7	0.355432	1.51858	1.56467	1.13389
R1-C1-D7	0.415126	1.66958	1.71919	1.26528	R1-C1-D14	0.45946	1.86495	2.00793	1.27643
R1-C2-D7	0.295737	1.36758	1.41015	1.00251	R1-3%1-D1	0.271441	1.43778	0.290119	1.22921
R1-C1-D14	0.430569	1.80042	1.79135	1.21872	R1-3%1-D7	0.376894	1.54433	1.80087	1.14669
R1-C2-D14	0.48835	1.92948	2.22452	1.33414	R1-3%1-D14	0.386645	1.69711	4.06095	1.27991
R1-3%1-D1	0.296578	1.54301	0.375384	1.32123	R2-C1-D1	0.332378	1.51263	1.33441	1.06035
R1-3%2-D1	0.246303	1.33255	0.204854	1.13719	R2-C1-D4	0.309612	1.34167	1.39387	0.950587
R1-3%1-D7	0.441252	1.6803	1.89347	1.27354	R2-C1-D10	0.372698	1.49951	3.32641	1.17647
R1-3%2-D7	0.312537	1.40836	1.70828	1.01985	R2-3%1-D1	0.309195	1.5541	0.93649	1.01866
R1-3%1-D14	0.34297	1.59639	4.18611	1.3529	R2-3%1-D4	0.239454	1.30084	0.738905	0.80019
R1-3%2-D14	0.430321	1.79783	3.93579	1.20693	R2-3%1-D10	0.37358	1.70322	3.09577	1.02783
R2-C1-D1	0.302795	1.45651	0.970198	0.967635	R3-C1-D1	0.227866	1.23152	1.08167	0.99106
R2-C2-D1	0.361961	1.56875	1.69862	1.15307	R3-C1-D4	0.296511	1.33395	1.14658	0.978929
R2-C1-D4	0.32539	1.3765	1.51427	0.998846	R3-C1-D7	0.226759	1.27124	0.987954	0.860383
R2-C2-D4	0.293833	1.30684	1.27347	0.902329	R3-3%1-D1	0.253626	1.31095	1.22235	1.10542
R2-C1-D10	0.353102	1.4537	3.36971	1.30173	R3-3%1-D4	0.305543	1.36904	1.55755	1.03731
R2-C2-D10	0.392294	1.54532	3.2831	1.05121	R3-3%1-D7	0.363212	1.53544	4.10855	1.24702
R2-3%1-D1	0.282309	1.4457	0.815905	0.902273
R2-3%2-D1	0.33608	1.6625	1.05707	1.13505	Averages	Glucose	Fructose	Citric	Malic	StdErr	Glucose	Fructose	Citric	Malic
R2-3%1-D4	0.128891	0.857793	0.0876095	0.461245		0.283207	1.37434	1.11859	1.00601		0.0303273	0.0811809	0.115431	0.028075
R2-3%2-D4	0.350017	1.7439	1.3902	1.13913		0.320518	1.39807	1.36837	1.02114		0.0178616	0.0602975	0.121362	0.0569695
R2-3%1-D10	0.369299	1.65951	3.00483	0.9995		0.352972	1.54523	2.10743	1.10443		0.067895	0.172909	0.676883	0.125387
R2-3%2-D10	0.377862	1.74693	3.1867	1.05616		0.278087	1.43427	0.816321	1.11776		0.0163818	0.0702147	0.275739	0.0610929
R3-C1-D1	0.191787	1.15551	0.940666	0.894001		0.307297	1.40474	1.36578	0.99473		0.0396853	0.0725192	0.32121	0.102267
R3-C2-D1	0.263945	1.30753	1.22268	1.08812		0.374479	1.64526	3.75509	1.18492		0.00677964	0.0549366	0.329948	0.0791171
R3-C1-D4	0.345387	1.4875	0.975902	0.979093
R3-C2-D4	0.247636	1.1804	1.31727	0.978765
R3-C1-D7	0.226759	1.27124	0.987954	0.860383
R3-C2-D7	0.226759	1.27124	0.987954	0.860383
R3-3%1-D1	0.225914	1.20085	0.918725	1.22303
R3-3%2-D1	0.281339	1.42104	1.52598	0.98781
R3-3%1-D4	0.288102	1.27208	1.45713	0.98781
R3-3%2-D4	0.322983	1.466	1.65798	1.0868
R3-3%1-D7	0.382243	1.57655	4.78464	1.32738
R3-3%2-D7	0.344181	1.49434	3.43246	1.16665

### Sheet: Rep 1
														0	50	100

### Sheet: Combined_Reps
	Average					StdErr
	Glucose	Fructose	Citric	Malic		Glucose	Fructose	Citric	Malic
Control--0%	0.283207	1.37434	1.11859	1.00601		0.0303273	0.0811809	0.115431	0.028075			Unripe
Control--50%	0.320518	1.39807	1.36837	1.02114		0.0178616	0.0602975	0.121362	0.0569695			50% Ripened
Control--100%	0.352972	1.54523	2.10743	1.10443		0.067895	0.172909	0.676883	0.125387			100% Ripened
3% RC--0%	0.278087	1.43427	0.816321	1.11776		0.0163818	0.0702147	0.275739	0.0610929
3% RC--50%	0.307297	1.40474	1.36578	0.99473		0.0396853	0.0725192	0.32121	0.102267
3% RC--100%	0.374479	1.64526	3.75509	1.18492		0.00677964	0.0549366	0.329948	0.0791171
