## Supplementary material for "Glyoxylic acid overcomes 1-MCP-induced blockage of fruit ripening in *Pyrus communis L*. var. ‘D’Anjou’": S6_AspCysMet

### Sheet: Data
contig_18640	contig_18640	aspartate aminotransferase, cytoplasmic	Aspartate aminotransferase, cytoplasmic	[CURVED_GROUP2, CURVED_GROUP1, LINEAR_GROUP2, LINEAR_GROUP1, START_GROUP1, GROUP1, GROUP2_VS_GROUP1, INTERPRO, BLASTED, MAPPED, ANNOTATED]	503	8.72e-117	F:GO:0004069; F:GO:0004096; P:GO:0006520; P:GO:0006979; P:GO:0009058; F:GO:0020037; F:GO:0030170; P:GO:0055114; P:GO:0098869	F:L-aspartate:2-oxoglutarate aminotransferase activity; F:catalase activity; P:cellular amino acid metabolic process; P:response to oxidative stress; P:biosynthetic process; F:heme binding; F:pyridoxal phosphate binding; P:oxidation-reduction process; P:cellular oxidant detoxification	9.67161	6.58345	6.70261	9.73119	8.85737	6.47422		0.534643	0.388786	0.326779	0.16968	0.364844	0.899345	1.67466e-08	0.758473	6.18398e-16		0.00292343	0.0088836	0.0261863	0.0114904	503	20	8.718e-117	97.3	9	F:GO:0004069; F:GO:0004096; P:GO:0006520; P:GO:0006979; P:GO:0009058; F:GO:0020037; F:GO:0030170; P:GO:0055114; P:GO:0098869	F:L-aspartate:2-oxoglutarate aminotransferase activity; F:catalase activity; P:cellular amino acid metabolic process; P:response to oxidative stress; P:biosynthetic process; F:heme binding; F:pyridoxal phosphate binding; P:oxidation-reduction process; P:cellular oxidant detoxification	EC:2.6.1.1; EC:1.11.1.7; EC:1.11.1.6	Aspartate transaminase; Peroxidase; Catalase	IPR004839 (PFAM); IPR015421 (G3DSA:3.40.640.GENE3D); IPR000796 (PANTHER); PTHR11879:SF33 (PANTHER); IPR015424 (SUPERFAMILY)	F:GO:0003824; P:GO:0006520; F:GO:0008483; P:GO:0009058; F:GO:0030170	F:catalytic activity; P:cellular amino acid metabolic process; F:transaminase activity; P:biosynthetic process; F:pyridoxal phosphate binding
contig_10407	contig_10407	Bifunctional aspartate aminotransferase and glutamate/aspartate-prephenate aminotransferase-like	Bifunctional aspartate aminotransferase	[CURVED_GROUP1, START_GROUP2, LINEAR_GROUP1, START_GROUP1, GROUP1, GROUP2_VS_GROUP1, INTERPRO, BLASTED, MAPPED, ANNOTATED]	850	0	F:GO:0008483; P:GO:0009058; F:GO:0030170	F:transaminase activity; P:biosynthetic process; F:pyridoxal phosphate binding	39.836	7.69272	6.63583	81.2074	20.5805	21.7478		20.5694	1.82443	1.2794	18.8054	0.97243	2.02632	7.86192e-12	0.816513	1.43757e-10	0.00207554	0.000891619		0.0145452		850	20	0	97.3	3	F:GO:0008483; P:GO:0009058; F:GO:0030170	F:transaminase activity; P:biosynthetic process; F:pyridoxal phosphate binding			IPR015422 (G3DSA:3.90.1150.GENE3D); IPR004839 (PFAM); IPR015421 (G3DSA:3.40.640.GENE3D); PTHR43795 (PANTHER); PTHR43795:SF26 (PANTHER); cd00609 (CDD); IPR015424 (SUPERFAMILY)	F:GO:0003824; P:GO:0009058; F:GO:0030170	F:catalytic activity; P:biosynthetic process; F:pyridoxal phosphate binding
contig_2250	S-adenosylmethionine synthase 2	SAM synthase 2	SAM synthase 2	[START_GROUP1, START_GROUP2, LINEAR_GROUP1, GROUP1, GROUP2_VS_GROUP1, INTERPRO, BLASTED, MAPPED, ANNOTATED]	1734	0	F:GO:0004478; F:GO:0005524; C:GO:0005737; P:GO:0006556; P:GO:0006730; F:GO:0046872	F:methionine adenosyltransferase activity; F:ATP binding; C:cytoplasm; P:S-adenosylmethionine biosynthetic process; P:one-carbon metabolic process; F:metal ion binding	37.4576	19.0689	16.7923	47.2257	27.9625	22.2339		7.36558	2.24307	3.61385	4.27685	0.229522	2.56376	1.37002e-08	0.726429	1.5076e-15	0.0326558	7.29312e-05				1734	20	0	98.86	6	F:GO:0004478; F:GO:0005524; C:GO:0005737; P:GO:0006556; P:GO:0006730; F:GO:0046872	F:methionine adenosyltransferase activity; F:ATP binding; C:cytoplasm; P:S-adenosylmethionine biosynthetic process; P:one-carbon metabolic process; F:metal ion binding	EC:2.5.1.6	Methionine adenosyltransferase	IPR022630 (PFAM); IPR002133 (PIRSF); IPR022629 (PFAM); G3DSA:3.30.300.10 (GENE3D); G3DSA:3.30.300.10 (GENE3D); IPR022628 (PFAM); G3DSA:3.30.300.10 (GENE3D); IPR002133 (PANTHER); PTHR11964:SF21 (PANTHER); IPR002133 (HAMAP); IPR022636 (SUPERFAMILY); IPR022636 (SUPERFAMILY); IPR022636 (SUPERFAMILY)	F:GO:0004478; F:GO:0005524; P:GO:0006556	F:methionine adenosyltransferase activity; F:ATP binding; P:S-adenosylmethionine biosynthetic process
contig_6815	contig_6815	probable pyridoxal 5'-phosphate synthase subunit PDX2	PDX2	[START_GROUP1, START_GROUP2, LINEAR_GROUP1, GROUP1, GROUP2_VS_GROUP1, INTERPRO, BLASTED, MAPPED, ANNOTATED]	1473	3.76e-179	F:GO:0004359; C:GO:0005829; P:GO:0042823; F:GO:0046982	F:glutaminase activity; C:cytosol; P:pyridoxal phosphate biosynthetic process; F:protein heterodimerization activity	24.4116	6.31694	3.96544	51.0099	14.2999	9.84852		14.8973	2.47566	0.731781	14.4261	1.01667	1.11975	6.71714e-08	0.711415	3.85638e-09	0.0195109	0.000260411				1473	20	3.75959e-179	92.31	4	F:GO:0004359; C:GO:0005829; P:GO:0042823; F:GO:0046982	F:glutaminase activity; C:cytosol; P:pyridoxal phosphate biosynthetic process; F:protein heterodimerization activity	EC:3.5.1.2	Glutaminase	IPR002161 (PIRSF); IPR002161 (PFAM); IPR002161 (TIGRFAM); IPR029062 (G3DSA:3.40.50.GENE3D); IPR002161 (PANTHER); IPR002161 (HAMAP); IPR002161 (PROSITE_PROFILES); IPR002161 (CDD); IPR029062 (SUPERFAMILY)	F:GO:0004359; P:GO:0042819; P:GO:0042823	F:glutaminase activity; P:vitamin B6 biosynthetic process; P:pyridoxal phosphate biosynthetic process
contig_9947	contig_9947	cystathionine gamma-synthase 1, chloroplastic	Cystathionine gamma-synthase 1	[CURVED_GROUP1, START_GROUP2, LINEAR_GROUP1, START_GROUP1, GROUP1, GROUP2_VS_GROUP1, INTERPRO, BLASTED, MAPPED, ANNOTATED]	1598	0	F:GO:0003824; F:GO:0030170	F:catalytic activity; F:pyridoxal phosphate binding	72.7091	58.8235	59.7188	89.7561	68.9026	81.2396		7.23864	1.48005	3.49327	4.29119	1.22252	4.61166	9.17491e-08	0.719626	1.83377e-20	0.000709927	0.00234996		0.00815098		1598	20	0	90.36	2	F:GO:0003824; F:GO:0030170	F:catalytic activity; F:pyridoxal phosphate binding			IPR015422 (G3DSA:3.90.1150.GENE3D); IPR000277 (PFAM); IPR015421 (G3DSA:3.40.640.GENE3D); PTHR43379 (PANTHER); PTHR43379:SF1 (PANTHER); IPR000277 (CDD); IPR015424 (SUPERFAMILY)	F:GO:0003824; F:GO:0030170	F:catalytic activity; F:pyridoxal phosphate binding
SAM synthase 2	contig_2250				Mean							Sterr
Annotation					Control--0% Ripened	Control--50% Ripened	Control--100% Ripened	3% RC--0% Ripened	3% RC--50% Ripened	3% RC--100% Ripened		Control_0_Stdev	Control_50_Stdev	Control_100_Stdev	3%_0_Stdev	3%_50_Stdev	3%_100_Stdev
3					37.4576	19.0689	16.7923	47.2257	27.9625	22.2339		7.36558	2.24307	3.61385	4.27685	0.229522	2.56376		Unripe	50% Ripened	100% Ripened
