## Supplementary material for "Glyoxylic acid overcomes 1-MCP-induced blockage of fruit ripening in *Pyrus communis L*. var. ‘D’Anjou’": S7_ERFs

### Sheet: Data
contig_11186	contig_11186	ethylene-responsive transcription factor 3-like	ERF3-like	[CURVED_GROUP1, START_GROUP1, LINEAR_GROUP1, GROUP1, INTERPRO, BLASTED, MAPPED, ANNOTATED]	1079	4.32e-86	F:GO:0003677; F:GO:0003700; C:GO:0005634; P:GO:0006355	F:DNA binding; F:DNA-binding transcription factor activity; C:nucleus; P:regulation of transcription, DNA-templated	53.2809	38.0435	35.4732	67.5807	36.8965	41.3337		7.12802	1.44631	0.877599	4.34911	0.179442	0.697501	2.70883e-13	0.786102	3.14427e-21		6.30695e-05		0.00151791		1079	20	4.31622e-86	91.32	4	F:GO:0003677; F:GO:0003700; C:GO:0005634; P:GO:0006355	F:DNA binding; F:DNA-binding transcription factor activity; C:nucleus; P:regulation of transcription, DNA-templated			IPR001471 (PRINTS); IPR001471 (PFAM); IPR036955 (G3DSA:3.30.730.GENE3D); mobidb-lite (MOBIDB_LITE); mobidb-lite (MOBIDB_LITE); mobidb-lite (MOBIDB_LITE); PTHR31677:SF13 (PANTHER); PTHR31677 (PANTHER); IPR001471 (PROSITE_PROFILES); IPR001471 (CDD); IPR016177 (SUPERFAMILY)	F:GO:0003677; F:GO:0003700; P:GO:0006355	F:DNA binding; F:DNA-binding transcription factor activity; P:regulation of transcription, DNA-templated
contig_20105	contig_20105	ethylene-responsive transcription factor 4 isoform X1	ERF4 isoform x1	[CURVED_GROUP1, START_GROUP1, LINEAR_GROUP1, GROUP1, INTERPRO, BLASTED]	297	7.39e-13			14.4737	1.97213	2.67524	23.5455	3.82422	4.1672		5.22985	0.739795	1.14924	2.98545	0.0210031	2.17603	3.37222e-12	0.77253	2.65207e-11		0.000458934		0.00795674		297	1	7.39302e-13	81.82						no IPS match	no IPS match	no IPS match
contig_54832	contig_54832	ethylene-responsive transcription factor 5-like	ERF5-like	[CURVED_GROUP1, START_GROUP2, LINEAR_GROUP2, LINEAR_GROUP1, START_GROUP1, GROUP1, GROUP2_VS_GROUP1, INTERPRO, BLASTED, MAPPED, ANNOTATED]	1214	8.26e-155	F:GO:0003677; F:GO:0003700; C:GO:0005634; P:GO:0006355	F:DNA binding; F:DNA-binding transcription factor activity; C:nucleus; P:regulation of transcription, DNA-templated	29.461	20.0643	22.2005	65.3441	19.03	17.9145		9.11501	2.23401	1.46986	1.4404	1.26677	1.54809	5.07021e-13	0.816709	2.95114e-11	0.0024906	0.00602633	0.00468421	0.010793		1214	20	8.25721e-155	75.69	4	F:GO:0003677; F:GO:0003700; C:GO:0005634; P:GO:0006355	F:DNA binding; F:DNA-binding transcription factor activity; C:nucleus; P:regulation of transcription, DNA-templated			IPR001471 (PRINTS); IPR001471 (PFAM); IPR036955 (G3DSA:3.30.730.GENE3D); mobidb-lite (MOBIDB_LITE); mobidb-lite (MOBIDB_LITE); PTHR31677 (PANTHER); PTHR31677:SF43 (PANTHER); IPR001471 (PROSITE_PROFILES); IPR001471 (CDD); IPR016177 (SUPERFAMILY)	F:GO:0003677; F:GO:0003700; P:GO:0006355	F:DNA binding; F:DNA-binding transcription factor activity; P:regulation of transcription, DNA-templated
contig_7129	contig_7129	ethylene-responsive transcription factor ABR1-like	ERF ABR1-like	[CURVED_GROUP1, START_GROUP2, LINEAR_GROUP1, START_GROUP1, GROUP1, GROUP2_VS_GROUP1, INTERPRO, BLASTED, MAPPED, ANNOTATED]	1416	0	F:GO:0003677; F:GO:0003700; C:GO:0005634; P:GO:0006355	F:DNA binding; F:DNA-binding transcription factor activity; C:nucleus; P:regulation of transcription, DNA-templated	6.96634	0.181258	0.320222	23.1285	1.41381	2.03915		6.2777	0.0551274	0.302278	5.45398	0.214595	0.711846	1.57356e-11	0.77609	0.000105682	0.0129657	0.00548764		0.0393964		1416	20	0	75.93	4	F:GO:0003677; F:GO:0003700; C:GO:0005634; P:GO:0006355	F:DNA binding; F:DNA-binding transcription factor activity; C:nucleus; P:regulation of transcription, DNA-templated			IPR001471 (PRINTS); IPR001471 (PFAM); IPR036955 (G3DSA:3.30.730.GENE3D); mobidb-lite (MOBIDB_LITE); mobidb-lite (MOBIDB_LITE); mobidb-lite (MOBIDB_LITE); mobidb-lite (MOBIDB_LITE); mobidb-lite (MOBIDB_LITE); mobidb-lite (MOBIDB_LITE); mobidb-lite (MOBIDB_LITE); mobidb-lite (MOBIDB_LITE); PTHR31190 (PANTHER); PTHR31190:SF59 (PANTHER); IPR001471 (PROSITE_PROFILES); IPR001471 (CDD); IPR016177 (SUPER…	F:GO:0003677; F:GO:0003700; P:GO:0006355	F:DNA binding; F:DNA-binding transcription factor activity; P:regulation of transcription, DNA-templated
contig_35082	contig_35082	ethylene-responsive transcription factor ERF096-like	ERF096-like	[CURVED_GROUP1, START_GROUP2, GROUP1, GROUP2_VS_GROUP1, INTERPRO, BLASTED, MAPPED, ANNOTATED]	706	1.66e-32	F:GO:0003677; F:GO:0003700; C:GO:0005634; P:GO:0006355	F:DNA binding; F:DNA-binding transcription factor activity; C:nucleus; P:regulation of transcription, DNA-templated	0.845206	0.00880423	0	3.38963	0.0968465	0		0.792381	0.00880423	0	0.820401	0.0323488	0	2.6229e-18	0.787598		0.00588156			0.0037244		706	20	1.65526e-32	92.19	4	F:GO:0003677; F:GO:0003700; C:GO:0005634; P:GO:0006355	F:DNA binding; F:DNA-binding transcription factor activity; C:nucleus; P:regulation of transcription, DNA-templated			IPR001471 (PRINTS); IPR017392 (PIRSF); IPR036955 (G3DSA:3.30.730.GENE3D); IPR001471 (PFAM); mobidb-lite (MOBIDB_LITE); mobidb-lite (MOBIDB_LITE); PTHR31190 (PANTHER); PTHR31190:SF71 (PANTHER); IPR001471 (PROSITE_PROFILES); IPR001471 (CDD); IPR016177 (SUPERFAMILY)	F:GO:0003677; F:GO:0003700; P:GO:0006355	F:DNA binding; F:DNA-binding transcription factor activity; P:regulation of transcription, DNA-templated
contig_43790	contig_43790	ethylene-responsive transcription factor ERF073-like	ERF073-like	[CURVED_GROUP1, START_GROUP2, LINEAR_GROUP1, START_GROUP1, GROUP1, GROUP2_VS_GROUP1, INTERPRO, BLASTED, MAPPED, ANNOTATED]	243	1.32e-09	F:GO:0003677; F:GO:0003700; C:GO:0005634; P:GO:0006355	F:DNA binding; F:DNA-binding transcription factor activity; C:nucleus; P:regulation of transcription, DNA-templated	11.6108	4.01467	4.10131	19.0336	5.37214	5.42991		3.91451	0.453924	0.419543	4.38672	0.95509	0.301542	3.07766e-12	0.800141	8.43211e-10	0.0394838	0.000510256		0.0103339		243	8	1.31643e-09	86.31	4	F:GO:0003677; F:GO:0003700; C:GO:0005634; P:GO:0006355	F:DNA binding; F:DNA-binding transcription factor activity; C:nucleus; P:regulation of transcription, DNA-templated			mobidb-lite (MOBIDB_LITE); mobidb-lite (MOBIDB_LITE)	no GO terms	no GO terms
ERF ABR1-like	contig_7129				Mean							Sterr
Annotation					Control--0% Ripened	Control--50% Ripened	Control--100% Ripened	3% RC--0% Ripened	3% RC--50% Ripened	3% RC--100% Ripened		Control_0_Stdev	Control_50_Stdev	Control_100_Stdev	3%_0_Stdev	3%_50_Stdev	3%_100_Stdev
4					6.96634	0.181258	0.320222	23.1285	1.41381	2.03915		6.2777	0.0551274	0.302278	5.45398	0.214595	0.711846		Unripe	50% Ripened	100% Ripened
